# The blowfly *Chrysomya latifrons* inhabits fragmented rainforests, but lacks genetic diversity and population structure

**DOI:** 10.1101/2022.01.12.476129

**Authors:** Nathan J. Butterworth, James F. Wallman, Nikolas P. Johnston, Blake M. Dawson, Angela McGaughran

## Abstract

Climate change and deforestation are causing rainforests to become increasingly fragmented, placing them at heightened risk of biodiversity loss. Invertebrates constitute the greatest proportion of this biodiversity, yet we lack basic knowledge of their population structure and ecology. It is not currently feasible to assess the population structure of every invertebrate species, so there is a compelling need to identify ‘indicator species’ that are broadly indicative of habitat-level patterns and processes. Blowflies are an ideal candidate, because they are widespread, abundant, and can be easily collected within rainforests.

Here, we present the first study of the blowfly *Chrysomya latifrons*, which is endemic to the rainforests of New South Wales, Australia. We genotyped 188 flies from 15 isolated rainforests and found low overall genetic diversity and a complete lack of genetic structure between populations – suggesting the presence of a single large panmictic population along ~1,000 km of the Australian east coast. This highlights that: (1) *Ch. latifrons* inhabits every rainforest in NSW and undoubtedly plays an important role in these ecosystems, but low genetic diversity may cause it to struggle to adapt to a changing climate; (2) strongly dispersing insects have the capacity to migrate between isolated rainforests, likely carrying pollen, parasites, phoronts, and pathogens with them to form crucial trophic networks; and (3) there is an urgent need for similar studies on poorly dispersing rainforest insects, as these may be the most fragmented and at highest risk of local extinction.
