## Supplementary metadata for "The blowfly *Chrysomya latifrons* inhabits fragmented rainforests, but lacks genetic diversity and population structure"

id	pop	lat	lon	sex	country
L0001-MtKeira_Female	MtKeira	-34.40467	150.87125	Female	Australia
L0002-MtKeira_Female	MtKeira	-34.40467	150.87125	Female	Australia
L0003-MtKeira_Female	MtKeira	-34.40467	150.87125	Female	Australia
L0004-MtKeira_Female	MtKeira	-34.40467	150.87125	Female	Australia
L0005-MtKeira_Female	MtKeira	-34.40467	150.87125	Female	Australia
L0006-MtKeira_Female	MtKeira	-34.40467	150.87125	Female	Australia
L0012-MtKeira_Male	MtKeira	-34.40467	150.87125	Male	Australia
L0013-MtKeira_Male	MtKeira	-34.40467	150.87125	Male	Australia
L0014-MtKeira_Male	MtKeira	-34.40467	150.87125	Male	Australia
L0015-MtKeira_Male	MtKeira	-34.40467	150.87125	Male	Australia
L0016-MtKeira_Male	MtKeira	-34.40467	150.87125	Male	Australia
L0017-MtKeira_Male	MtKeira	-34.40467	150.87125	Male	Australia
L0031-Foxground_Female	Foxground	-34.69818	150.79202	Female	Australia
L0032-Foxground_Female	Foxground	-34.69818	150.79202	Female	Australia
L0033-Foxground_Female	Foxground	-34.69818	150.79202	Female	Australia
L0034-Foxground_Female	Foxground	-34.69818	150.79202	Female	Australia
L0035-Foxground_Female	Foxground	-34.69818	150.79202	Female	Australia
L0036-Foxground_Female	Foxground	-34.69818	150.79202	Female	Australia
L0041-Foxground_Male	Foxground	-34.69818	150.79202	Male	Australia
L0042-Foxground_Male	Foxground	-34.69818	150.79202	Male	Australia
L0043-Foxground_Male	Foxground	-34.69818	150.79202	Male	Australia
L0044-Foxground_Male	Foxground	-34.69818	150.79202	Male	Australia
L0045-Foxground_Male	Foxground	-34.69818	150.79202	Male	Australia
L0046-Foxground_Male	Foxground	-34.69818	150.79202	Male	Australia
L0074-MtCambewarra_Male	MtCambewarra	-34.80487	150.57216	Male	Australia
L0075-MtCambewarra_Male	MtCambewarra	-34.80487	150.57216	Male	Australia
L0076-MtCambewarra_Male	MtCambewarra	-34.80487	150.57216	Male	Australia
L0077-MtCambewarra_Male	MtCambewarra	-34.80487	150.57216	Male	Australia
L0078-MtCambewarra_Male	MtCambewarra	-34.80487	150.57216	Male	Australia
L0079-MtCambewarra_Male	MtCambewarra	-34.80487	150.57216	Male	Australia
L0097-MtCambewarra_Female	MtCambewarra	-34.80487	150.57216	Female	Australia
L0098-MtCambewarra_Female	MtCambewarra	-34.80487	150.57216	Female	Australia
L0099-MtCambewarra_Female	MtCambewarra	-34.80487	150.57216	Female	Australia
L0100-MtCambewarra_Female	MtCambewarra	-34.80487	150.57216	Female	Australia
L0101-MtCambewarra_Female	MtCambewarra	-34.80487	150.57216	Female	Australia
L0102-MtCambewarra_Female	MtCambewarra	-34.80487	150.57216	Female	Australia
L0115-PointerGap_Male	PointerGap	-35.26049	150.35822	Male	Australia
L0116-PointerGap_Male	PointerGap	-35.26049	150.35822	Male	Australia
L0117-PointerGap_Male	PointerGap	-35.26049	150.35822	Male	Australia
L0118-PointerGap_Male	PointerGap	-35.26049	150.35822	Male	Australia
L0119-PointerGap_Male	PointerGap	-35.26049	150.35822	Male	Australia
L0120-PointerGap_Male	PointerGap	-35.26049	150.35822	Male	Australia
L0142-PointerGap_Female	PointerGap	-35.26049	150.35822	Female	Australia
L0143-PointerGap_Female	PointerGap	-35.26049	150.35822	Female	Australia
L0144-PointerGap_Female	PointerGap	-35.26049	150.35822	Female	Australia
L0145-PointerGap_Female	PointerGap	-35.26049	150.35822	Female	Australia
L0146-PointerGap_Female	PointerGap	-35.26049	150.35822	Female	Australia
L0147-PointerGap_Female	PointerGap	-35.26049	150.35822	Female	Australia
L0151-BarringtonTops_Male	BarringtonTops	-32.15079	151.52478	Male	Australia
L0152-BarringtonTops_Male	BarringtonTops	-32.15079	151.52478	Male	Australia
L0153-BarringtonTops_Male	BarringtonTops	-32.15079	151.52478	Male	Australia
L0154-BarringtonTops_Male	BarringtonTops	-32.15079	151.52478	Male	Australia
L0155-BarringtonTops_Male	BarringtonTops	-32.15079	151.52478	Male	Australia
L0156-BarringtonTops_Male	BarringtonTops	-32.15079	151.52478	Male	Australia
L0157-BarringtonTops_Male	BarringtonTops	-32.15079	151.52478	Male	Australia
L0158-BarringtonTops_Male	BarringtonTops	-32.15079	151.52478	Male	Australia
L0171-BarringtonTops_Female	BarringtonTops	-32.15079	151.52478	Female	Australia
L0172-BarringtonTops_Female	BarringtonTops	-32.15079	151.52478	Female	Australia
L0173-BarringtonTops_Female	BarringtonTops	-32.15079	151.52478	Female	Australia
L0174-BarringtonTops_Female	BarringtonTops	-32.15079	151.52478	Female	Australia
L0175-BarringtonTops_Female	BarringtonTops	-32.15079	151.52478	Female	Australia
L0176-BarringtonTops_Female	BarringtonTops	-32.15079	151.52478	Female	Australia
L0177-BarringtonTops_Female	BarringtonTops	-32.15079	151.52478	Female	Australia
L0178-BarringtonTops_Female	BarringtonTops	-32.15079	151.52478	Female	Australia
L0207-UlidarraNP_Male	UlidarraNP	-30.24876	153.08554	Male	Australia
L0208-UlidarraNP_Male	UlidarraNP	-30.24876	153.08554	Male	Australia
L0209-UlidarraNP_Male	UlidarraNP	-30.24876	153.08554	Male	Australia
L0210-Bellangry_Male	Bellangry	-31.2892	152.537	Male	Australia
L0211-Bellangry_Male	Bellangry	-31.2892	152.537	Male	Australia
L0212-Bellangry_Male	Bellangry	-31.2892	152.537	Male	Australia
L0213-Bellangry_Male	Bellangry	-31.2892	152.537	Male	Australia
L0214-Bellangry_Male	Bellangry	-31.2892	152.537	Male	Australia
L0215-Bellangry_Male	Bellangry	-31.2892	152.537	Male	Australia
L0239-Bellangry_Male	Bellangry	-31.2892	152.537	Male	Australia
L0240-Bellangry_Female	Bellangry	-31.2892	152.537	Female	Australia
L0241-Bellangry_Female	Bellangry	-31.2892	152.537	Female	Australia
L0242-Bellangry_Female	Bellangry	-31.2892	152.537	Female	Australia
L0243-Bellangry_Female	Bellangry	-31.2892	152.537	Female	Australia
L0244-Bellangry_Female	Bellangry	-31.2892	152.537	Female	Australia
L0249-Ourimbah_Male	Ourimbah	-33.36487	151.39392	Male	Australia
L0250-Ourimbah_Male	Ourimbah	-33.36487	151.39392	Male	Australia
L0251-Ourimbah_Male	Ourimbah	-33.36487	151.39392	Male	Australia
L0252-Ourimbah_Male	Ourimbah	-33.36487	151.39392	Male	Australia
L0253-Ourimbah_Male	Ourimbah	-33.36487	151.39392	Male	Australia
L0254-Ourimbah_Male	Ourimbah	-33.36487	151.39392	Male	Australia
L0267-Ourimbah_Female	Ourimbah	-33.36487	151.39392	Female	Australia
L0268-Ourimbah_Female	Ourimbah	-33.36487	151.39392	Female	Australia
L0269-Ourimbah_Female	Ourimbah	-33.36487	151.39392	Female	Australia
L0270-Ourimbah_Female	Ourimbah	-33.36487	151.39392	Female	Australia
L0271-Ourimbah_Female	Ourimbah	-33.36487	151.39392	Female	Australia
L0272-Ourimbah_Female	Ourimbah	-33.36487	151.39392	Female	Australia
L0276-WyrrabalongNP_Male	WyrrabalongNP	-33.29378	151.53562	Male	Australia
L0277-WyrrabalongNP_Male	WyrrabalongNP	-33.29378	151.53562	Male	Australia
L0278-WyrrabalongNP_Male	WyrrabalongNP	-33.29378	151.53562	Male	Australia
L0279-WyrrabalongNP_Male	WyrrabalongNP	-33.29378	151.53562	Male	Australia
L0280-WyrrabalongNP_Male	WyrrabalongNP	-33.29378	151.53562	Male	Australia
L0281-GrahamsTrail_Male	GrahamsTrail	-30.42451	152.83035	Male	Australia
L0282-GrahamsTrail_Male	GrahamsTrail	-30.42451	152.83035	Male	Australia
L0283-GrahamsTrail_Male	GrahamsTrail	-30.42451	152.83035	Male	Australia
L0284-GrahamsTrail_Male	GrahamsTrail	-30.42451	152.83035	Male	Australia
L0285-GrahamsTrail_Male	GrahamsTrail	-30.42451	152.83035	Male	Australia
L0286-GrahamsTrail_Male	GrahamsTrail	-30.42451	152.83035	Male	Australia
L0287-GrahamsTrail_Male	GrahamsTrail	-30.42451	152.83035	Male	Australia
L0291-GrahamsTrail_Female	GrahamsTrail	-30.42451	152.83035	Female	Australia
L0292-GrahamsTrail_Female	GrahamsTrail	-30.42451	152.83035	Female	Australia
L0293-GrahamsTrail_Female	GrahamsTrail	-30.42451	152.83035	Female	Australia
L0294-GrahamsTrail_Female	GrahamsTrail	-30.42451	152.83035	Female	Australia
L0295-GrahamsTrail_Female	GrahamsTrail	-30.42451	152.83035	Female	Australia
L0296-GrahamsTrail_Female	GrahamsTrail	-30.42451	152.83035	Female	Australia
L0297-GrahamsTrail_Female	GrahamsTrail	-30.42451	152.83035	Female	Australia
L0298-Washpool_Male	Washpool	-29.47	152.316	Male	Australia
L0299-Washpool_Male	Washpool	-29.47	152.316	Male	Australia
L0300-Washpool_Male	Washpool	-29.47	152.316	Male	Australia
L0301-Washpool_Male	Washpool	-29.47	152.316	Male	Australia
L0302-Washpool_Male	Washpool	-29.47	152.316	Male	Australia
L0304-Washpool_Male	Washpool	-29.47	152.316	Male	Australia
L0305-Washpool_Male	Washpool	-29.47	152.316	Male	Australia
L0306-Washpool_Male	Washpool	-29.47	152.316	Male	Australia
L0327-Washpool_Female	Washpool	-29.47	152.316	Female	Australia
L0328-Washpool_Female	Washpool	-29.47	152.316	Female	Australia
L0329-Washpool_Female	Washpool	-29.47	152.316	Female	Australia
L0330-Washpool_Female	Washpool	-29.47	152.316	Female	Australia
L0331-Washpool_Female	Washpool	-29.47	152.316	Female	Australia
L0332-Washpool_Female	Washpool	-29.47	152.316	Female	Australia
L0333-Washpool_Female	Washpool	-29.47	152.316	Female	Australia
L0334-Washpool_Female	Washpool	-29.47	152.316	Female	Australia
L0335-MtDromedary_Male	MtDromedary	-36.29455	150.03372	Male	Australia
L0336-MtDromedary_Male	MtDromedary	-36.29455	150.03372	Male	Australia
L0337-MtDromedary_Male	MtDromedary	-36.29455	150.03372	Male	Australia
L0338-MtDromedary_Male	MtDromedary	-36.29455	150.03372	Male	Australia
L0339-MtDromedary_Male	MtDromedary	-36.29455	150.03372	Male	Australia
L0340-MtDromedary_Male	MtDromedary	-36.29455	150.03372	Male	Australia
L0341-MtDromedary_Male	MtDromedary	-36.29455	150.03372	Male	Australia
L0342-MtDromedary_Male	MtDromedary	-36.29455	150.03372	Male	Australia
L0350-MtDromedary_Female	MtDromedary	-36.29455	150.03372	Female	Australia
L0351-MtDromedary_Female	MtDromedary	-36.29455	150.03372	Female	Australia
L0352-MtDromedary_Female	MtDromedary	-36.29455	150.03372	Female	Australia
L0353-MtDromedary_Female	MtDromedary	-36.29455	150.03372	Female	Australia
L0354-MtDromedary_Female	MtDromedary	-36.29455	150.03372	Female	Australia
L0355-MtDromedary_Female	MtDromedary	-36.29455	150.03372	Female	Australia
L0356-MtDromedary_Female	MtDromedary	-36.29455	150.03372	Female	Australia
L0357-MtDromedary_Female	MtDromedary	-36.29455	150.03372	Female	Australia
L0358-MtDromedary_Female	MtDromedary	-36.29455	150.03372	Female	Australia
L0361-BrownMountain_Male	BrownMountain	-36.59722	149.444	Male	Australia
L0362-BrownMountain_Male	BrownMountain	-36.59722	149.444	Male	Australia
L0363-BrownMountain_Male	BrownMountain	-36.59722	149.444	Male	Australia
L0364-BrownMountain_Male	BrownMountain	-36.59722	149.444	Male	Australia
L0365-BrownMountain_Male	BrownMountain	-36.59722	149.444	Male	Australia
L0366-BrownMountain_Male	BrownMountain	-36.59722	149.444	Male	Australia
L0367-BrownMountain_Male	BrownMountain	-36.59722	149.444	Male	Australia
L0368-BrownMountain_Male	BrownMountain	-36.59722	149.444	Male	Australia
L0369-BrownMountain_Female	BrownMountain	-36.59722	149.444	Male	Australia
L0370-BrownMountain_Female	BrownMountain	-36.59722	149.444	Male	Australia
L0371-MaxwellsRainforest_Male	MaxwellsRainforest	-37.41447	149.81375	Male	Australia
L0372-MaxwellsRainforest_Male	MaxwellsRainforest	-37.41447	149.81375	Male	Australia
L0373-MaxwellsRainforest_Male	MaxwellsRainforest	-37.41447	149.81375	Male	Australia
L0374-MaxwellsRainforest_Male	MaxwellsRainforest	-37.41447	149.81375	Male	Australia
L0375-MaxwellsRainforest_Male	MaxwellsRainforest	-37.41447	149.81375	Male	Australia
L0376-MaxwellsRainforest_Male	MaxwellsRainforest	-37.41447	149.81375	Male	Australia
L0377-MaxwellsRainforest_Male	MaxwellsRainforest	-37.41447	149.81375	Male	Australia
L0378-MaxwellsRainforest_Male	MaxwellsRainforest	-37.41447	149.81375	Male	Australia
L0379-MaxwellsRainforest_Male	MaxwellsRainforest	-37.41447	149.81375	Male	Australia
L0385-MaxwellsRainforest_Female	MaxwellsRainforest	-37.41447	149.81375	Female	Australia
L0386-MaxwellsRainforest_Female	MaxwellsRainforest	-37.41447	149.81375	Female	Australia
L0387-MaxwellsRainforest_Female	MaxwellsRainforest	-37.41447	149.81375	Female	Australia
L0388-MaxwellsRainforest_Female	MaxwellsRainforest	-37.41447	149.81375	Female	Australia
L0389-MaxwellsRainforest_Female	MaxwellsRainforest	-37.41447	149.81375	Female	Australia
L0390-MaxwellsRainforest_Female	MaxwellsRainforest	-37.41447	149.81375	Female	Australia
L0391-MaxwellsRainforest_Female	MaxwellsRainforest	-37.41447	149.81375	Female	Australia
L0392-MaxwellsRainforest_Female	MaxwellsRainforest	-37.41447	149.81375	Female	Australia
L0393-MaxwellsRainforest_Female	MaxwellsRainforest	-37.41447	149.81375	Female	Australia
L0394-GoodeniaRainforest_Male	GoodeniaRainforest	-36.89902	149.71544	Male	Australia
L0395-GoodeniaRainforest_Male	GoodeniaRainforest	-36.89902	149.71544	Male	Australia
L0396-GoodeniaRainforest_Male	GoodeniaRainforest	-36.89902	149.71544	Male	Australia
L0397-GoodeniaRainforest_Male	GoodeniaRainforest	-36.89902	149.71544	Male	Australia
L0398-GoodeniaRainforest_Male	GoodeniaRainforest	-36.89902	149.71544	Male	Australia
L0399-GoodeniaRainforest_Male	GoodeniaRainforest	-36.89902	149.71544	Male	Australia
L0400-GoodeniaRainforest_Male	GoodeniaRainforest	-36.89902	149.71544	Male	Australia
L0401-GoodeniaRainforest_Male	GoodeniaRainforest	-36.89902	149.71544	Male	Australia
L0402-GoodeniaRainforest_Male	GoodeniaRainforest	-36.89902	149.71544	Male	Australia
L0411-GoodeniaRainforest_Female	GoodeniaRainforest	-36.89902	149.71544	Female	Australia
L0412-GoodeniaRainforest_Female	GoodeniaRainforest	-36.89902	149.71544	Female	Australia
L0413-GoodeniaRainforest_Female	GoodeniaRainforest	-36.89902	149.71544	Female	Australia
L0414-GoodeniaRainforest_Female	GoodeniaRainforest	-36.89902	149.71544	Female	Australia
L0415-GoodeniaRainforest_Female	GoodeniaRainforest	-36.89902	149.71544	Female	Australia
L0416-GoodeniaRainforest_Female	GoodeniaRainforest	-36.89902	149.71544	Female	Australia
L0417-GoodeniaRainforest_Female	GoodeniaRainforest	-36.89902	149.71544	Female	Australia
